# Plant response to intermittent heat stress involves modulation of mRNA translation efficiency

**DOI:** 10.1101/2024.01.24.576986

**Authors:** Arnaud Dannfald, Marie-Christine Carpentier, Rémy Merret, Jean-Jacques Favory, Jean-Marc Deragon

## Abstract

Acquired thermotolerance (also known as priming) is the ability of cells or organisms to better survive an acute heat stress if it is preceded by a milder one. In plants, acquired thermotolerance has been studied mainly at the transcriptional level, including recent descriptions of sophisticated regulatory circuits that are essential for this learning capacity. In this work, we tested the involvement of polysome-related processes (translation and cotranslational mRNA decay (CTRD)) in plant thermotolerance using two heat stress regimes with and without a priming event. We found that priming is essential to restore the general translational potential of plants shortly after acute heat stress. We observed that mRNAs not involved in heat stress suffer from a reduction in translation efficiency at high temperature, whereas heat stress-related mRNAs are translated more efficiently under the same condition. We also show that the induction of the unfolded protein response (UPR) pathway in acute heat stress is favoured by a previous priming event and that, in the absence of priming, ER-translated mRNAs become preferential targets of CTRD. Finally, we present evidence that CTRD can specifically regulate more than a thousand genes during heat stress and should be considered as an independent gene regulatory mechanism.
