## Supplementary Table 2 for "Plant response to intermittent heat stress involves modulation of mRNA translation efficiency"

### Sheet: CPR genes up 44°C P NP
Heat-stress and CPR genes up regulated at 44°C (primed and not primed)
Heat stress response, subcomponent Cytosolic Protein Response (CPR)
Gene	Function	log2(fold change) (P)	log2(fold change) (NP)
AT1G74310	ATHSP101	7.74	6.41
AT3G12580	HSP70-4 (HSP70)	6.72	4.98
AT5G02490	HSP70-2 (HCS70-2)	1.61	2.13
AT2G32120	HSP70-8 (HSP70T-2)	5.64	5.27
AT5G62020	HSFB2A	1.78	2.44
AT4G36990	ATHSF4	2.57	2.24
AT5G52640	ATHSP90-1	7.54	5.91
AT1G54050	HSP17.4B, HSP20-like chaperones superfamily protein	7.85	6.74
AT2G29500	HSP17.6B, HSP20-like chaperones superfamily protein	10	6.68
AT2G19310	HSP18.5, HSP20-like chaperones superfamily protein	4.52	3.97
AT5G37670	HSP15.7, HSP20-like chaperones superfamily protein	6.5	6.18
AT5G51440	HSP23.5, HSP20-like chaperones superfamily protein	6.56	5.39
AT2G25140	HSP98.7, CASEIN LYTIC PROTEINASE B-M, CLPB-M, CLPB4	2.05	2.11
AT5G48570	ATFKBP65, FKBP65, ROF2, potential to interact with Hsp90/Hsp70 as co-chaperones.	7.92	4.96
AT2G20560	DNAJ, DNAJ PROTEIN, DNAJ heat shock family protein;	5.67	5.39
AT1G01720	ANAC002, ANAC2, ARABIDOPSIS NAC DOMAIN CONTAINING PROTEIN 2, ATAF1	1.21	1.48
AT1G07350	SERINE/ARGININE RICH-LIKE PROTEIN 45A, SR45A SERINE/ARGININE RICH-LIKE PROTEIN 45A, SR45A	2.79	4.07
AT1G09070	ATSRC2	2.05	1.23
AT1G14200	SNIPER1, USR1, E3 ligase involved in the regulation of the homeostasis of sensor NLR immune receptors.	1.85	4.17
AT1G17870	TEGY3, EGY3, ETHYLENE-DEPENDENT GRAVITROPISM-DEFICIENT AND YELLOW-GREEN-LIKE 3	7.17	3.31
AT1G26800	MISFOLDED PROTEIN SENSING RING E3 LIGASE 1, MPSR1, SNIPER2	2.8	3.91
AT1G30070	SGS domain-containing protein	5.53	4.56
AT1G55530	BCA2 ZINC FINGER ATL 6, BTL06	1.64	2.05
AT1G66080	HIKESHI-LIKE, HIKESHI-LIKE PROTEIN1, HKL, HLP1	2.47	3.99
AT1G67360	LD-ASSOCIATED PROTEIN 1, LDAP1, SMALL RUBBER PARTICLE PROTEIN, SRP1	3.58	3.23
AT2G36460	FBA6, FRUCTOSE-BISPHOSPHATE ALDOLASE 6	3.32	1.98
AT2G46240	ARABIDOPSIS THALIANA BCL-2-ASSOCIATED ATHANOGENE 6, ATBAG6, BAG6, BCL-2-ASSOCIATED ATHANOGENE 6	6.78	6.28
AT3G04710	TETRATRICOPEPTIDE REPEAT 10, TPR10, potential to interact with Hsp90/Hsp70 as co-chaperones.	1.8	1.12
AT3G07090	DESI1	3.28	2.33
AT3G09350	FES1A, Encodes one of the Arabidopsis orthologs of the human Hsp70-binding protein 1 (HspBP-1) and yeast Fes1p	5.76	3.97
AT3G10020	HUP26, HYPOXIA RESPONSE UNKNOWN PROTEIN 26	6.16	3.65
AT3G12050	Aha1 domain-containing protein	3.13	1.64
AT3G13470	CHAPERONIN-60BETA2, CPN60BETA2, CPNB2	2.52	1.51
AT3G17611	ATRBL10, ATRBL14, RBL10, RBL14, RHOMBOID-LIKE PROTEIN 10, RHOMBOID-LIKE PROTEIN 14	3	2.66
AT3G24500	ATMBF1C, MBF1C, MULTIPROTEIN BRIDGING FACTOR 1C	5.62	5.91
AT3G53230	ATCDC48B, CELL DIVISION CYCLE 48B	2.32	1.1
AT4G12400	HOP3, potential to interact with Hsp90/Hsp70 as co-chaperones	6.39	6.11
AT4G15420	Ubiquitin fusion degradation UFD1 family protein	2.45	1.64
AT4G23570	SGT1A	1.89	2.94
AT5G05410	DEHYDRATION-RESPONSIVE ELEMENT BINDING PROTEIN 2, DRE-BINDING PROTEIN 2A, DREB2, DREB2A,	3.75	4.36
AT5G12110	elongation factor 1-beta 1	4.43	2.49
AT5G35320	DBH-like monooxygenase	3.8	4.55
AT5G47830	hypothetical protein	3.75	2.67
		4.32349	3.71419
General heat stress response
Genes	function	log2(fold change) (P)	log2(fold change) (NP)
AT4G21320	HSA32	5.54	3.3
AT3G09440	HSP70-3 (HCS70-3)	3.92	2.7
AT1G16030	HSP70-5 (HSP70B)	9.18	6.32
AT1G79920	HSP70-15	2.95	1.22
AT5G09590	HSP70-10 (MTHSC70-2)	4.43	2.82
AT5G56030	ATHSP90.2	3.23	2.3
AT5G56010	ATHSP90-3	1.94	1.69
AT5G59720	HSP18.2	11.45	6.11
AT3G22840	ELIP1	1.92	1.9
AT3G08970	ATERDJ3A, THERMOSENSITIVE MALE STERILE 1, TMS1	3.05	4.08
AT3G44110	ATJ, ATJ3, DNAJ HOMOLOGUE 3, J3	1.95	1.11
AT5G58070	ATTIL, TEMPERATURE-INDUCED LIPOCALIN, TIL	3.18	1.18
AT5G59820	ATZAT12, RESPONSIVE TO HIGH LIGHT 41, RHL41, ZAT12	1.11	3.76
AT5G15450	ALBINO AND PALE GREEN 6, APG6, ATCLPB3, CASEIN LYTIC PROTEINASE B-P, CASEIN LYTIC PROTEINASE B3, CLPB-P, CLPB3	4.13	1.39
AT2G47180	ATGOLS1, GALACTINOL SYNTHASE 1, GOLS1	8.14	3.05
AT4G17250	transmembrane protein	3.18	2
		4.33125	2.80812

### Sheet: UPR genes up 44°C P
UPR genes up-regulated at 44°C only if preceded by a 37°C priming step
Regulation
Gene	Function	log2(fold change)
AT1G42990	ATBZIP60.	1.18
AT5G47120	ARABIDOPSIS BAX INHIBITOR 1, ATBI-1, regulator of bZIP28	2.65
AT5G22290	ANAC089, response to endoplasmic reticulum stress	2.84
Protein folding
Gene	Function	log2(fold change)
AT5G28540	BIP1 (HSP70-11)	2.63
AT5G42020	BIP2 (HSP70-12)	2.1
AT2G25110	ATSDF2, Forms a complex SDF2-ERdj3B-BiP	1.46
AT3G62600	ERDJ3B, Forms a complex SDF2-ERdj3B-BiP	1.11
AT5G61790	CALNEXIN 1, a conserved endoplasmic reticulum (ER) chaperone protein	1.8
AT5G07340	CALNEXIN 2, a conserved endoplasmic reticulum (ER) chaperone protein	1.54
AT4G24190	SHEPHER (ATHSP90-7), an ER-resident HSP90-like protein	1.27
AT4G16660	HSP70-17, an ER-resident HSP70-like protein	1.82
AT1G27350	Ribosome associated membrane protein RAMP4	2.21
AT1G27330	Ribosome associated membrane protein RAMP4	1.78
AT1G04980	ATPDI10, response to endoplasmic reticulum stress	1.63
AT2G32920	ATPDI9, response to endoplasmic reticulum stress	1.96
AT1G77510	ATPDI6, response to endoplasmic reticulum stress	1.42
AT2G02810	UTR1, UDP-GALACTOSE TRANSPORTER 1, Involved in the unfolded protein response	2.38
AT1G14360	UTR3, UDP-GALACTOSE TRANSPORTER 3, reticulum unfolded protein response,	1.79
ERAD
Gene	Function	log2(fold change)
AT1G65040	HRD1B, Involved in ERAD (Endoplasmic reticulum-associated degradation).	1.76
AT4G29330	DER1, DERLIN-1 ERAD complex	1.39
AT4G17420	ATAIM24-B1, PAWH1, ERAD pathway	1.26
AT5G47420	ATAIM24- B2, PAWH2, ERAD pathway	1.22
AT4G03510	ATRMA1, ERAD pathway	1.41
AT1G72175	RNF170-like protein (DUF 1232), E3 ubiquitin-protein ligase	2.82
AT3G09840	CDC48, ubiquitin-dependent ERAD pathway	1.34
AT5G03340	CDC48C, ubiquitin-dependent ERAD pathway	1.06
AT2G17190	DSK2A, complete the action of Cdc48 during ERAD	1.03
AT1G51710	UBP6, UBIQUITIN-SPECIFIC PROTEASE 6	1.53
AT3G08690	UBC11, UBIQUITIN-CONJUGATING ENZYME 11 (UBE2K-like)	2.95
AT4G11740	SAY1, vesicle-mediated transport, ubiquitin binding, similarity to coil-coiled domain of yeast VSP27 protein	1.58
AT4G23040	Ubiquitin-like superfamily protein	1.52

### Sheet: STRESS GENES up 44°C NP
Stress-responsive genes up-regulated at 44°C only in the absence of priming
Gene	Name	Function	log2(fold change)
AT1G05680	UGT74E2	Uridine diphosphate glycosyltransferase 74E2	2.97
AT1G10370	ATGSTU17	Glutathione S-Transferase U17	1.53
AT1G19020	HUP35	HYPOXIA RESPONSE UNKNOWN PROTEIN 35	2.72
AT1G21910	DREB26	DEHYDRATION RESPONSE ELEMENT-BINDING PROTEIN 26	2.06
AT1G22190	ERF58	Putative transcription factor belongings to the abiotic stress-associated DREB A-6 clade	2.01
AT1G25560	ATTEM1	AP2/B3 transcription factor family protein, member of the RAV transcription factor family	1.29
AT1G32560	ATLEA4-1	LATE EMBRYOGENESIS ABUNDANT 4-1	1.66
AT1G49780	PUB26	plant U-box 26	1.28
AT1G68620		alpha/beta-Hydrolases superfamily protein	1.91
AT1G72930	ATTN10	toll/interleukin-1 receptor-like protein	1.24
AT1G73010	ATAPS2	Pyrophosphate-specific phosphatase	1.75
AT1G73500	ATMKK9	MAP kinase kinase 9	1.31
AT1G78080	ATWIND1	Member of the DREB subfamily A-6	1.59
AT2G15480	UGT73B5	UDP-glucosyl transferase 73B5	1.52
AT2G16060	AHB1	Hemoglobin 1	1.44
AT2G38870		PR (pathogenesis-related) peptide that belongs to the PR-6 proteinase inhibitor family	1.29
AT2G40000	HSPRO2	Ortholog of sugar beet HS1 PRO-1 2	2.26
AT3G13310	DJC66	DNA J PROTEIN C66	1.45
AT3G45140	ATLOX2	Lipoxygenase 2	1.31
AT3G55980	ATC3H47	Salt-inducible zinc finger 1	2.72
AT3G61890	ATHB-12	Homeobox 12	1.08
AT3G62260	PP2C49	TYPE 2C PROTEIN PHOSPHATASE 49	1.46
AT4G03960	ATPFA-DSP4	Phosphotyrosine protein phosphatases superfamily protein	1.09
AT4G11280	ACS6	1-aminocyclopropane-1-carboxylic acid (acc) synthase 6	3.49
AT4G11660	AT-HSFB2B	HEAT SHOCK TRANSCRIPTION FACTOR B2B	1.81
AT4G14690	ELIP2	Chlorophyll A-B binding family protein	1.09
AT4G17090	ATBAM3	BETA-AMYLASE 3,	1.07
AT4G22880	LDOX	Leucoanthocyanidin dioxygenase	1.3
AT4G27280	CMI1	CA2+-DEPENDENT MODULATOR OF ICR1	3.26
AT4G28270	ATRMA2	RING membrane-anchor 2	1.03
AT4G32480		Phosphorus (P) stress-inducible DUF506 gene family member	1.58
AT4G34150		Calcium-dependent lipid-binding (CaLB domain) family protein	1.54
AT5G02020	SIS	SALT INDUCED SERINE RICH	1.73
AT5G08790	ANAC081	ARABIDOPSIS NAC DOMAIN CONTAINING PROTEIN 81	2.59
AT5G21940		hybrid signal transduction histidine kinase M-like protein	1.61
AT5G37680	ARLA1A	ADP-ribosylation factor-like A1A	1.14
AT5G37770	ATCML24	CALMODULIN-LIKE 24	1.12
AT5G41080	ATGDPD2	GLYCEROPHOSPHODIESTER PHOSPHODIESTERASE 2	1.56
AT5G61600	ERF104	Ethylene response factor 104	2.89
AT5G63160	BT1	BTB and TAZ domain protein 1	1.62
AT5G66400	ATDI8	Dehydrin family protein	2.29
